# Precise gene models using long-read sequencing reveal a unique poly(A) signal in *Giardia lamblia*

**DOI:** 10.1101/2021.04.06.438666

**Authors:** Danielle Y. Bilodeau, Ryan M. Sheridan, Balu Balan, Aaron R. Jex, Olivia S. Rissland

## Abstract

During pre-mRNA processing, the poly(A) signal is recognized by a protein complex that ensures precise cleavage and polyadenylation of the nascent transcript. The location of this cleavage event establishes the length and sequence of the 3′ UTR of an mRNA, thus determining much of its post-transcriptional fate. Here, using long-read sequencing, we characterize the polyadenylation signal and related sequences surrounding *Giardia lamblia* cleavage sites for over 2600 genes. We find that *G. lamblia* uses a AGURAA poly(A) signal, which differs from the mammalian AAUAAA. We also describe how *G. lamblia* lacks common auxiliary elements found in other eukaryotes, along with the proteins that recognize them. Further, we identify 133 genes that show evidence of alternative polyadenylation. These results suggest that despite pared down cleavage and polyadenylation machinery, 3′ end formation still appears to be an important regulatory step for gene expression in *G. lamblia*.
