## Supplemental Table 2 for "Precise gene models using long-read sequencing reveal a unique poly(A) signal in *Giardia lamblia*"

### Sheet: Sheet1
Human protein	Putative Giardia ortholog	Product description
Symplekin
CPSF-160	GL50803_7570	hypothetical protein
CPSF-100
CPSF-73	GL50803_4498 GL50803_8026	Cleavage and polyadenylation specificity factor, 73 kDa subunit
CPSF-30	GL50803_13225	Zinc finger domain protein
hFip1	GL50803_6248	hypothetical protein
CstF-77	GL50803_11190	hypothetical protein
CstF-64
CstF-50	GL50803_15042	Cleavage stimulation factor 50K chain
Pcf11
Clp1
25 kDa CF
59 kDa CF
68/72 kDa CF
WDR33	GL50803_16900	Collagen alpha 1 chain precursor
RBBP6
PP1-a	GL50803_14568	Ser/Thr protein phosphatase PP1-alpha 2 catalytic subunit
PP1-B	GL50803_14568	Ser/Thr protein phosphatase PP1-alpha 2 catalytic subunit
PAP	GL50803_13749	Hypothetical protein
PABII	GL50803_3993	Polyadenylate-binding protein, putative
